# Swi/Snf Chromatin Remodeling Regulates Transcriptional Interference and Gene Repression

**DOI:** 10.1101/2023.04.27.538572

**Authors:** Kaitlin Morse, Sarah Swerdlow, Elçin Ünal

**Affiliations:** Department of Molecular and Cell Biology, Barker Hall, University of California, Berkeley, CA, USA, 94720

**Keywords:** gene regulation, transcription, transcriptional interference, Swi/Snf, chromatin, chromatin remodeling, LUTI, unfolded protein response

## Abstract

Alternative transcription start sites can affect transcript isoform diversity and translation levels. In a recently described form of gene regulation, coordinated transcriptional and translational interference results in transcript isoform-dependent changes in protein expression. Specifically, a long undecoded transcript isoform (LUTI) is transcribed from a gene-distal promoter, interfering with expression of the gene-proximal promoter. While transcriptional and chromatin features associated with LUTI expression have been described, the mechanism underlying LUTI-based transcriptional interference is not well understood. Using an unbiased genetic approach followed by integrated genomic analysis, we uncovered that the Swi/Snf chromatin remodeling complex is required for co-transcriptional nucleosome remodeling that leads to LUTI-based repression. We identified genes with tandem promoters that rely on Swi/Snf function for transcriptional interference during protein folding stress, including LUTI-regulated genes. To our knowledge, this study is the first to observe Swi/Snf’s direct involvement in gene repression via a *cis* transcriptional interference mechanism.
