## Supplementary material for "Swi/Snf Chromatin Remodeling Regulates Transcriptional Interference and Gene Repression": Table S2

### Sheet: Sheet1
	PROX TPM		DIST TPM		PROX L2FC (DESeq2, wt DTT/wt untreated)	PROX Padj (DESeq2, wt DTT/wt untreated)	DIST L2FC (DESeq2, wt DTT/wt untreated)	DIST Padj (DESeq2, wt DTT/wt untreated)	DIST uORF translation?	PROX L2FC untreated (DESeq2, mut/wt)			PROX Padj untreated (DESeq2, mut/wt)			DIST L2FC untreated (DESeq2, mut/wt)			DIST Padj untreated (DESeq2, mut/wt)			PROX L2FC DTT (DESeq2, mut/wt)			PROX Padj DTT (DESeq2, mut/wt)			DIST L2FC DTT (DESeq2, mut/wt)			DIST Padj DTT (DESeq2, mut/wt)			TSS PROX -1 nuc fuzziness score (avg., untreated)				TSS PROX -1 nuc fuzziness score (avg., DTT)				TSS PROX +1 nuc fuzziness score (avg., untreated)				TSS PROX +1 nuc fuzziness score (avg., DTT)
Gene	wt, untreated, avg.	wt, DTT, avg.	wt, untreated, avg.	wt, DTT, avg.					from Van Dalfsen et al. 2018 dataset	swi3E815X	snf2-W935R	snf2-Q928K	swi3E815X	snf2-W935R	snf2-Q928K	swi3E815X	snf2-W935R	snf2-Q928K	swi3E815X	snf2-W935R	snf2-Q928K	swi3E815X	snf2-W935R	snf2-Q928K	swi3E815X	snf2-W935R	snf2-Q928K	swi3E815X	snf2-W935R	snf2-Q928K	swi3E815X	snf2-W935R	snf2-Q928K	WT	swi3E815X	snf2-W935R	snf2-Q928K	WT	swi3E815X	snf2-W935R	snf2-Q928K	WT	swi3E815X	snf2-W935R	snf2-Q928K	WT	swi3E815X	snf2-W935R	snf2-Q928K
ADI1	16.9682	5.68035	0.269935	5.68382	-1.88152	0.000637669	4.09256	5.69473e-05	yes	0.388236	-0.900612	-0.322826	0.923514	0.541892	0.89087	1.65406	1.53693	0.35856	0.923514	0.976392	0.990371	-0.489175	-0.984793	1.54941	0.997933	0.671446	0.040763	0.53319	0.8099	-0.648897	0.997933	0.644529	0.643382	43.3903	40.7841	40.8737	39.9325	43.9499	43.0303	43.7514	40.7962	47.6945	44.7562	42.4943	43.217	52.5766	46.0089	46.4304	45.7913
COS10	4.55708	49.7544	0.158226	3.39404	3.15636	2.27512e-10	4.10817	0.035125	no	-0.108553	1.24364	1.57987	0.989892	0.60665	0.153895	1.36398	6.58054	6.76049	0.930987	0.143754	0.0502957	-0.300381	1.63545	1.30432	0.997933	0.00554711	0.00301645	-0.0456782	2.42528	2.51912	0.997933	0.345655	0.607302	48.175	48.614	47.8273	49.1891	51.7285	49.5272	52.2792	49.802	43.5926	45.3083	59.9866	47.8534	52.9159	46.667	47.7198	46.6523
ECM3	8.29859	9.77203	0.904303	15.2583	-0.0197809	0.981312	3.87518	4.9222e-06	no	-0.83802	-0.697342	-0.548203	0.852241	0.875876	0.813776	-0.706235	-6.31979	-2.18217	0.985166	0.243788	0.648572	-0.40827	0.823917	1.52443	0.997933	0.574964	0.0149248	-1.43255	-0.379278	-0.331646	0.329718	0.866827	0.789785	49.3972	44.7919	43.4694	42.0577	48.7846	50.7989	45.7156	45.8685	50.9013	53.1174	48.6159	49.728	47.727	48.6601	48.7298	48.1867
ERG27	706.594	837.564	0.18829	7.60154	-0.07772	0.778981	4.9986	3.92361e-08	no	-0.317523	-0.0721112	0.350084	0.797636	0.999496	0.680466	-3.25821	-3.7374	-1.84422	0.930987	0.952662	0.942067	0.529585	0.781604	1.31265	0.622138	0.115771	7.75358e-08	-0.828335	-2.43927	-5.79141	0.997933	0.0485434	7.11869e-07	50.1779	49.6888	51.8624	48.7193	54.4158	51.2444	48.4032	43.893	48.6522	50.7085	48.0735	51.1984	48.2793	48.2175	52.3001	45.2698
FBA1	27089.8	26279.2	22.0251	16.0467	-0.353956	0.355768	1.89467	0.013099	no	-0.578908	0.0296196	0.18763	0.489999	0.999496	0.860644	-0.199077	0.643152	-0.355142	0.959909	0.795855	0.875064	0.130013	1.18699	1.26418	0.997933	0.00398422	4.62824e-06	0.031872	0.208458	-0.0683871	0.997933	0.917101	0.95598	61.6732	57.3351	49.9608	49.6911	56.7272	60.4455	58.9521	50.5557	56.3607	54.6054	52.2691	50.2197	56.8852	55.823	50.2747	53.7494
FLC1	3.99558	3.54407	146.525	526.781	-0.520511	0.553826	1.55917	1.09318e-10	no	-0.254111	1.87598	1.3377	0.972193	0.243788	0.458618	-0.602034	-1.92828	-1.89148	0.473011	6.04777e-07	2.2143e-07	1.01418	2.32103	2.37106	0.885568	0.0103539	0.000555359	-0.899779	-2.1324	-2.74385	0.171388	4.66259e-08	5.40569e-24	46.1432	44.3326	42.6254	40.2346	55.7086	53.4693	43.5401	39.0154	42.1824	39.6688	37.5041	37.7282	44.2176	43.1479	39.5467	38.634
HNT1	126.984	11.943	23.1811	173.32	-3.72658	8.44012e-55	2.99979	6.19969e-20	yes	0.316895	0.247591	0.737068	0.821844	0.947909	0.107503	-1.7439	-1.90878	-2.43535	0.23396	0.0324709	0.00111238	2.20549	4.33377	5.28861	2.9435e-09	5.67879e-25	3.73389e-89	-0.622164	-0.627077	-2.61205	0.561175	0.470656	1.26924e-16	46.7087	45.9697	44.5065	45.5695	58.2023	54.1447	52.0305	48.9187	40.8548	37.3359	39.469	38.3683	52.8792	51.3018	50.8283	41.0072
IES6	63.197	52.3412	0.149359	0.625033	-0.567033	0.0708622	1.66042	0.462596	no	0.236051	0.643204	0.477894	0.933295	0.517594	0.538505	1.00848	3.03472	7.72968	0.959909	0.976392	0.00219073	-0.0125384	1.05479	0.233428	0.997933	0.0733691	0.707454	1.06193	2.32344	2.61389	0.997933	0.370192	0.055974	44.9091	56.1223	44.5417	39.0081	51.2247	47.7214	40.6077	39.4857	43.528	39.8802	42.2684	38.7579	39.7908	36.6752	36.6983	34.7434
ODC2	55.5229	37.506	33.1526	114.65	-0.870616	0.00558806	1.4515	5.00238e-06	yes	1.42352	2.4384	2.72223	0.000351237	4.96096e-11	1.6096e-15	-1.53831	-0.956976	-1.79714	0.0110304	0.60665	0.0187127	1.24582	2.51612	3.30616	0.0111679	5.20861e-11	3.44841e-35	-0.524491	-1.16594	-2.15074	0.798285	0.0232424	7.00761e-13	49.1532	51.1446	55.0387	53.2252	51.2881	52.5046	61.7016	59.1487	54.4486	55.5053	56.8234	56.1708	57.435	59.064	56.991	57.6236
PRY1	38.9865	86.3797	47.5178	100.333	0.809537	0.0420153	0.738714	0.0163328	no	0.366377	1.29294	2.01092	0.905538	0.0322311	7.60986e-08	-0.914225	-0.790766	-1.31338	0.220319	0.555106	0.0210255	0.758243	1.10806	1.72486	0.511948	0.0228673	1.06115e-09	-0.761977	-2.34425	-0.954683	0.444463	2.86632e-07	0.0379075	40.7767	38.8317	42.5851	39.6067	39.8156	39.7672	40.3496	37.1715	47.3427	48.1193	49.3781	49.0443	46.6892	47.4519	47.5632	45.6802
STM1	1984.21	664.437	1.28709	4.8845	-1.8967	2.02777e-11	1.64295	0.0448354	no	0.346454	0.221618	0.202587	0.818185	0.959617	0.849069	0.332415	-0.0930147	-0.445931	0.985166	0.999496	0.950436	0.593554	0.871705	1.43676	0.622138	0.0821976	2.22538e-09	-0.69516	0.616908	-0.131589	0.997933	0.791586	0.946742	34.245	31.1082	36.1828	36.1782	36.539	35.8127	38.6129	35.7667	50.5614	54.0137	52.3396	57.2781	53.9337	53.5776	54.2904	54.8726
YBR076C-A	20.828	9.55366	7.26786	11.092	-1.35049	0.0507546	0.259958	0.67056	no	0.653003	-0.535458	-0.524797	0.797636	0.871431	0.734938	0.258301	0.766673	0.870012	0.962127	0.842478	0.608672	0.567864	2.36726	1.02902	0.997933	0.00207108	0.157407	0.619875	0.511846	0.557351	0.94509	0.724945	0.460121	42.1734	40.2323	38.3791	36.507	43.9993	38.8312	36.8386	37.0735	48.4218	43.9202	46.3922	42.9674	53.554	46.3554	46.2684	47.3277
