## Supplementary material for "Swi/Snf Chromatin Remodeling Regulates Transcriptional Interference and Gene Repression": Table S3

### Sheet: Swi Snf Targets
HTB2
HTA2
RPL19B
RPS8A
RPL23A
RPL32
HHF1
HHT1
OLA1
RPL4A
RPS11B
BAP2
RPL19A
TEF2
AMN1
RPS6B
RPS9B
RIM2
YBR238C
AGP1
HIS4
RPS14A
NOP1
PSA1
RPL31A
RPP1A
RPL13A
RPS16B
RPP1B
RPL35B
RPL41A
RPL35A
SSB1
RPL4B
KRS1
TPI1
RPS13
HTB1
HTA1
HXT3
TRR1
RPP2B
RPS17B
RPS18A
RPL27B
RPL37B
SAM2
SNU13
UTR2
GLY1
TMA20
ARB1
ERG28
HIS1
FCY2
RPL34A
RNR1
ALD5
RPS24A
RPS8B
RPL23B
DSE1
BMH1
STE2
RPL22B
SEC53
RPL2A
PMA1
RPL30
ERV14
RPL7A
YGL101W
YGL102C
RPL28
RPS2
RPL1B
RPL9A
RPS26A
RPS25A
RPL26B
BUD9
ADE6
RPL11B
TIF4631
MRPS35
TDH3
YGR210C
ZPR1
RPS0A
SMI1
YHB1
RPS20
GPA1
TIM10
RPS27B
FSH1
GAR1
RPL42B
DSE2
SOL3
ENO2
RPS4B
RPL2B
RHR2
LYS12
RHO3
RPL40A
PRY3
MRS3
RPS21B
RPA34
RPL17B
RPL39
RPS22A
ACO2
OPT1
TDH2
RPL43B
RPS5
RPS4A
RPL14A
MRT4
TMA19
NUP120
TEF4
RPS27A
RPL17A
PRS1
AIM29
MTD1
RPL40B
SSA2
RPL15A
PDC1
RPS0B
FRS1
RPL22A
RFU1
RPL10
HOG1
ZRT2
SAM1
RPL37A
EMG1
YEF3
RPS30A
GSP1
RPL38
RPL26A
RPS22B
DUS3
RPL31B
RPS1A
ERG6
RPS17A
RPS18B
IMD4
HMG1
CLU1
ERG5
CCS1
ASC1
RPS16A
HSC82
PFK2
RPS10B
YHM2
RPL20A
ZRC1
FAA4
GAS1
NIP1
FET4
HHF2
HHT2
YDJ1
RPL9B
RPL16B
RPS7B
MFA2
YCK2
RPL42A
RPS3
SSB2
RPL18B
LYS9
NOG2
DSE4
CSI2
TAT2
RPP2A
RPS15
SPE2
GPD2
ADH1
ZEO1
RPL18A
RPS19A
TRM13
RPL25
PFK27
RPL3
RPS7A
RAS1
LEU9
RPS28A
RPS30B
STE4
RPL33B
DFR1
SRL1
YTM1
NOP58
RPL20B
YOR342C
TYE7
RPS12
CTF19
EGD1
ALD6
RPL21B
RPS9A
RPS6A
SSE1
IDI1
RPL5
RPL33A
RPL7B
NEW1
SUI3
RPL36B
DIP5
SUT2
TEF1
RPL11A
RPS23B
ASN1
YPR148C
RPS29B
RPS26B
RPL24A
RPL24B
RPS29A
RPS25B
SUN4
FBA1
NCE102
RPL41B
RPS31
STM1

### Sheet: Control Set
SCY1
MPD1
MRPS16
CRM1
RGA1
YJR056C
MIC26
CHA4
MTM1
MHF2
FAP1
FMP41
DBR1
CIN8
LIN1
YMR090W
PCC1
YHC1
MRPL4
NDD1
CTI6
BUG1
YJL218W
ARG82
ABF2
SWI3
ECM5
PET122
CAK1
UBX7
ECM9
SEC18
PPH22
IRC5
LEM3
MST28
MGR2
MRP1
OPI1
MRP51
YSC83
NUR1
YPT11
GYP6
MRX15
ADE8
TMA7
NAM9
NRK1
SSQ1
KTR4
HRB1
OST5
PDR8
TYR1
FMP32
BUR2
VPS4
RRI2
GRC3
YMC1
RPN13
PFA3
PUP2
DIF1
GCD2
SYH1
VPS501
DID2
RTG2
SPF1
MDR1
SKO1
SAW1
STU2
YBL086C
RMD8
NHP10
CDC73
POP4
URM1
SRS2
HED1
RAD61
HOS4
LOG1
SPT14
MLH1
DAK1
CUP2
EOS1
VPS17
BPL1
DOT1
RPT6
INP53
YNL108C
POP8
PRP40
SPC24
YDL012C
GPI10
MRP21
HOT13
FZF1
UBC6
YOR238W
LDB16
PRP38
TIM54
ISY1
YKE2
POL30
TLG1
RUD3
AOS1
YML079W
CPR8
PDP3
ZIM17
PPS1
KXD1
BUD23
DDR48
CWC21
RSC2
AZF1
MRPL6
TRS120
EPT1
MSW1
PRK1
MCM6
PFS2
KEX2
TOM1
ABD1
SLY1
COQ11
NMA2
CIA2
GPI2
BRF1
MRPL27
NQM1
SAP30
USO1
RPN11
URC2
VPS63
PRO2
PNG1
XKS1
SHS1
ADK2
LYS5
YFH7
ROT2
YGL140C
CBP3
ALG8
MDM38
SPT16
TED1
GPD1
TUF1
FMP10
YGR111W
BRE2
AAD6
SSF2
TAD3
SNC1
KIP1
IBA57
MRPL44
SNL1
POA1
TAF9
POL31
HST4
COX18
FMP27
MSL1
PAN5
MTC6
TDA9
STE7
MPE1
KOG1
SSU72
EDC3
HIR2
HRD3
KTR1
YAR019W-A
SIR1
HAP5
PBN1
SPC34
BPT1
VIP1
RPN1
RET2
PMT2
DTD1
PUS2
HUA2
ALG11
CSM1
BUD17
NCE101
SMD3
PRP2
SGF73
PMT6
RPN6
YIL161W
SPE4
RIM1
AIP1
ELF1
AFG3
YJR015W
SPC29
BUL1
TAF5
YKR070W
MHR1
MAS2
SLA1
MDV1
CAB2
YDR261W-A
RPP1
YDR444W
VSB1
ROG1
UBP7
TFB1
RCK2
CDC28
OSH6
CAP2
YNL134C
MIN6
SWA2
YBL036C
SAS2
RKM1

### Sheet: excluded targets
EFB1
CDC19
TIP1
TAT1
PHO3
LYS20
MRH1
HEM12
CPR1
YDR154C
AHA1
RTN1
LYS4
ATO3
HPT1
VTC1
CYS4
CHO2
ATF2
RPL14B
HXT1
ARO9
FAA3
RPS24B
RPL16A
BAT2
CWP1
GPM1
PTR2
ADE16
TIS11
FRE1
YLR413W
RPL6B
RPL6A
PHO84
PLB2
FET3
RPL13B
CYB5
YGP1
ADE12
FRE4
ENB1
RKI1
SFG1
VTC3
SVS1
SPE3
YPR150W

### Sheet: SNP-ChIP NF
Sample	SNP-ChIP R1	SNP-ChIP R2
SNF2 untreated	1	1
SNF2 DTT	0.956971	0.948967
snf2-W935R untreated	1.05498	0.973205
snf2-W935R DTT	1.07718	0.978632
snf2-Q928K untreated	1.08798	0.978393
snf2-Q928K DTT	1.13937	1.00521
SWI3 untreated	1.04097	1.08476
SWI3 DTT	0.988442	1.03044
swi3-E815X untreated	1.01501	1.00532
swi3-E815X DTT	0.99728	0.979123

### Sheet: SNP-MNase NF
Sample	SNP-MNase R1	SNP-MNase R2
SNF2 untreated	1	1
SNF2 DTT	0.975196	1.01136
snf2-W935R untreated	1.00112	1.0366
snf2-W935R DTT	1.00781	1.05279
snf2-Q928K untreated	1.04613	1.09787
snf2-Q928K DTT	1.02193	1.0649
SWI3 untreated	0.974123	0.984093
SWI3 DTT	0.990765	1.00564
swi3-E815X untreated	0.991758	1.06925
swi3-E815X DTT	1.00163	1.07885
